# NAD+ biosynthesis as a collateral lethality target for precision oncology

**DOI:** 10.1101/2022.12.13.518967

**Authors:** Florian L. Muller, Pingna Deng, Yu-Hsi Lin, Nikunj Satani, Naima Hammoudi, Gayatry Mohapatra, John M. Asara, Ronald A. DePinho

## Abstract

Genomic deletion of tumor suppressor genes (TSG) often encompasses neighboring genes which may be members of multi-gene families encoding cell essential functions. These genomic events create targetable cancer-specific vulnerabilities, termed “collateral lethality” as illustrated by homozygous deletion of the glycolytic gene *ENO1*, which sensitizes glioblastoma (GBM) cells to inhibition of its paralog *ENO2*. Here, we sought to generalize the concept by validating a second multi-gene family in an unrelated metabolic pathway. Nicotinamide-nucleotide adenylyltransferase (NMNAT) is an essential and (unlike the more extensively studied NAMPT) non-bypassable step in NAD biosynthesis encoded by three paralogs, one of which, *NMNAT1*, is homozygously deleted as part of the 1p36 tumor suppressor locus in TCGA data of GBM, Cholangiocarcinoma and Hepatocellular carcinoma (with near zero expression of found in several other malignancies). In a glioma cell line (Gli56) with homozygous deletion of *NMNAT1* expressing NMNAT2 and NMNAT3, shRNA-mediated knockdown of NMNAT2 is selectively toxic to Gli56 *NMNAT1*-deleted but not ectopically rescued cells. As NMNAT1 and NMNAT2 are predominantly localized in the nucleus and cytosol, respectively, these data suggest a functionally common pool of cytosolic and nuclear NAD+. Inducible shRNA-mediated extinction of NMNAT2 decreases NAD+ levels and selectively kills *NMNAT1*-deleted, but not *NMNAT1*-rescued cells *in vitro* and eradicates intracranial tumors *in vivo*. Thus, collateral lethality is a generalizable framework for the development of new classes of targeted agents with an informed clinical development path in cancer.

**Statement of significance:** An ongoing challenge in precision oncology is the translation of genomic data into actionable therapeutic opportunities with clear clinical benefit. We have demonstrated that genes homozygously deleted by virtue of chromosomal proximity to major tumor suppressor genes can confer cancer-specific vulnerabilities, termed “collateral lethality”. While our previous work validated one such collateral lethality target in glycolysis, we now provide empirical *in vitro* and *in vivo* evidence that this concept applies to another deleted gene governing an altogether distinct biochemical pathway. The generalization of collateral lethality may expand the spectrum of molecular targets in cancer with a genomically-informed path for accurate clinical development.
