## Supplementary Table S2 for "NAD+ biosynthesis as a collateral lethality target for precision oncology"

### Sheet: shNMNAT2 in NMNAT1 null vs resc
Sample Name	091814QFM41	091814QFM42	091814QFM43	091814QFM44	091814QFM45	091814QFM46	091814QFM47	091814QFM48
Sample ID
	Gli56 shNMNAT2-3	Gli56 shNMNAT2-3	Gli56 shNMNAT2-3 + DOX	Gli56 shNMNAT2-3 + DOX	pCMV NMNAT1 shNMNAT2-3	pCMV NMNAT1 shNMNAT2-3	pCMV NMNAT1 shNMNAT2-3 + DOX	pCMV NMNAT1 shNMNAT2-3 + DOX		Ratio shNMNAT2 + DOX
NAD+_posi	867903	428519	93101.3	79959.4	2.38621e+06	2.51709e+06	2.03487e+06	2.10945e+06		0.0501914
3-phospho-serine	438014	271104	12544.2	7841.16	120747	119026	100827	100890		0.0531511
NAD+_nega	982422	621901	187755	170259	3.15597e+06	4.84778e+06	3.70696e+06	3.87387e+06		0.0624846
UDP-D-glucuronate	177194	112386	16725.7	26658.4	392560	325141	397258	617927		0.0643532
3-phosphoglycerate	1.03096e+07	8.3259e+06	1.20231e+06	881164	1.22168e+07	1.1069e+07	1.11353e+07	8.3926e+06		0.101717
NADP+_nega	67429.3	44431.6	19339.6	10978.8	131744	135972	152100	173017		0.12907
uracil	85155.8	90219.6	24469.1	23690.6	275882	289339	126231	168374		0.139566
2,3-Diphosphoglyceric acid	171627	277043	50165.8	44060.3	451605	338854	317438	417649		0.143185
UDP-N-acetyl-glucosamine	2.28684e+06	1.74958e+06	424961	309837	2.17725e+06	2.73756e+06	2.14751e+06	2.27087e+06		0.164881
D-glucarate	15096.1	7229.18	3657.57	5751.62	21434.2	39205	32930.8	26135.9		0.198742
NADH-nega	8364.46	13067.5	6272.62	14113.3	63772.5	77374.7	58543.5	63243.8		0.215066
NADP+_posi	25610.9	8889.98	4704.4	12545.3	45509.8	39727.2	57497.9	51747.2		0.225996
cyclic-AMP	31417.2	27686.7	12028.9	12444.5	65824.7	62714.8	64292.8	69553.9		0.228374
UDP-D-glucose	1.46157e+06	834798	301075	247774	1.04334e+06	1.34552e+06	994716	1.25083e+06		0.23757
phosphoenolpyruvate	646858	460564	157622	119246	695080	663666	475665	424688		0.246725
homocysteic acid	81509.7	46893	17353.1	21299.5	68996.6	105723	91083.2	68738.7		0.250479
dimethylglycine	149048	128883	45385.5	31915.6	172959	147874	147234	167445		0.253878
S-adenosyl-L-homocysteine-nega	1.19416e+06	687845	309943	258351	916824	1.18208e+06	1.06487e+06	1.33261e+06		0.26729
UTP-nega	964740	628835	238359	275652	776695	968287	838850	1.58437e+06		0.267632
NADH	10451.4	6271.77	4702.81	9932.32	33975.9	31885.8	37635	39728.9		0.274497
N-carbamoyl-L-aspartate-nega	304734	211680	88266.7	47578.9	276541	238366	248242	188170		0.277664
dAMP	20387.8	15678.7	8888.35	7319.03	30313.1	40280.3	28745.6	31385.9		0.291515
1,3-diphosphoglycerate	312414	315281	95541.3	113681	371360	326801	390181	434715		0.291837
UDP-nega	900649	782027	289115	338506	914524	942064	1.06351e+06	1.80279e+06		0.293942
allantoate	305172	231015	89577.3	77857.8	268908	380553	254592	253467		0.296571
cystathionine	321933	146893	60112.2	43385.9	143402	149453	136954	116565		0.305846
cytidine	19873.5	13067	7317.04	5748.89	21442.7	25621.4	24039.6	22475		0.309817
CDP-ethanolamine	26137.5	8362.79	4182.01	12023.4	13061	37632.8	24569.2	47044.4		0.310037
glutathione	5.79306e+06	2.33644e+06	1.34011e+06	1.13851e+06	3.15644e+06	4.24996e+06	4.03886e+06	4.26872e+06		0.311861
cysteine	37944.1	22308.4	7877.39	5767.63	26235.4	13156.4	19066.7	11555.8		0.31424
ATP-nega	5.2118e+06	2.26719e+06	1.18631e+06	1.45328e+06	3.11177e+06	4.0806e+06	3.8141e+06	6.3311e+06		0.319093
dGTP	5.0751e+06	2.24862e+06	1.23758e+06	1.51269e+06	3.00732e+06	4.23303e+06	3.94611e+06	6.79827e+06		0.326009
glycerate	694769	512491	227916	198603	618645	770867	627316	667635		0.328789
CTP-nega	115525	108376	45301.6	25100.9	104322	104857	89947.8	116025		0.3305
choline	1.20514e+06	837705	303548	610856	1.63082e+06	1.59983e+06	1.37728e+06	1.4047e+06		0.34054
glutathione-nega	9.64914e+06	5.61892e+06	2.99114e+06	2.7004e+06	6.43067e+06	9.54199e+06	8.62915e+06	9.05472e+06		0.348999
UMP	53770.4	37902.9	18297.3	17244.6	46565.6	41261.3	37113.7	67436		0.375377
glucosamine	262977	439945	135662	90698.6	333695	397531	261720	110974		0.375839
nicotinamide	2.43413e+06	2.16186e+06	1.81818e+06	832757	5.77209e+06	3.9781e+06	2.16311e+06	3.7066e+06		0.393394
guanosine 5-diphosphate,3-diphosphate	38613.8	49124.4	17751.3	12819.2	39192.9	37573.2	21953.8	44951.3		0.396317
dTTP-nega	66777.3	62725.3	16738.8	32513.1	65892.8	56478.7	44851.5	68780.3		0.40425
proline	1.1159e+07	7.51086e+06	3.32077e+06	3.67463e+06	9.68486e+06	9.69457e+06	6.73953e+06	6.85896e+06		0.406332
Ascorbic acid	331160	574865	187907	142568	536131	399718	246528	303182		0.414548
CMP	125452	65351.6	44948.7	36067.6	65431.8	80514.5	95643.4	136957		0.426888
Phosphorylcholine	2.30378e+07	1.76694e+07	8.01187e+06	7.06013e+06	1.57047e+07	1.70207e+07	1.40576e+07	1.4948e+07		0.441397
GDP-nega	23523.5	17796.8	15683.5	21432.6	52312.5	39727.5	25613.4	87817.2		0.451185
sarcosine	681124	504051	301640	230198	574893	611788	459027	667358		0.456091
Indole-3-carboxylic acid	298846	219009	141418	71790.8	229124	228304	216854	192097		0.462081
xanthosine	1.19349e+06	741191	287981	297386	610780	617983	289100	339783		0.463067
Taurodeoxycholic acid	4704.23	9931.58	3640.69	N/A	8886.85	N/A	N/A	N/A		0.464322
N-Acetyl-L-alanine	1.40163e+07	1.00229e+07	6.46158e+06	4.24773e+06	1.26063e+07	1.15132e+07	1.078e+07	1.00384e+07		0.465777
trehalose-6-Phosphate	51397.7	50264	44460.6	22263.7	80190.7	75731.9	67388.8	84267.6		0.489132
GTP-nega	110292	34599.1	65952.7	48560.3	118599	120793	127469	171970		0.502455
S-adenosyl-L-homoCysteine-posi	357539	121345	85724	117064	130038	203891	198618	157073		0.520635
sn-glycerol-3-phosphate	1.04839e+06	546123	424797	303476	636442	744059	629042	544113		0.526694
trans, trans-farnesyl diphosphate	17843	23513.8	7846.74	14046.1	25262.1	16176.9	13634.3	26829.8		0.532846
CDP-nega	68341.8	43810.1	37823.5	41160.8	65344.8	78340.2	82030.7	103111		0.537335
adenine	470046	524173	460586	279678	853248	609404	619772	1.0316e+06		0.540569
ADP-nega	2.16714e+06	2.90649e+06	1.68075e+06	1.85655e+06	3.71146e+06	2.67668e+06	3.23501e+06	4.8486e+06		0.542936
2-oxo-4-methylthiobutanoate	13254.7	11790.9	N/A	6866.85	12658.9	7663.86	14991.2	10565.6		0.580909
dihydroorotate	190161	422881	225857	158011	512177	151303	193986	626351		0.549205
Guanidoacetic acid	729149	675167	638088	85960.9	693511	531886	632927	643612		0.556069
N-Acetylputrescine	10973.1	N/A	4988.83	N/A	10878.5	10123.6	5406.03	5063.06		0.587692
5-phosphoribosyl-1-pyrophosphate	36063.4	52149.8	17738	21693.2	32347.5	48647.7	25899.5	14597.5		0.564096
2-hydroxygluterate	7.61405e+06	4.96934e+06	2.29791e+06	1.78852e+06	2.18301e+06	2.45546e+06	2.08228e+06	2.33741e+06		0.566471
S-ribosyl-L-homocysteine-posi	21430.3	29855.3	12295.3	16248.4	43883.7	33448.5	12036	10457		0.566678
dGDP-nega	2.18024e+06	2.93821e+06	1.81355e+06	1.93183e+06	3.59163e+06	2.85964e+06	3.28026e+06	4.90044e+06		0.568906
2-Hydroxy-2-methylbutanedioic acid	7.31305e+06	5.16688e+06	1.97389e+06	1.78752e+06	1.34829e+06	2.04521e+06	1.87865e+06	2.0385e+06		0.570181
dATP-nega	9594.32	15158	N/A	7317.05	9408.88	8885.7	11499.2	17774		0.607056
IDP-nega	317155	398327	256303	237821	490941	374847	413569	570592		0.577825
dTDP-nega	115653	87293.3	36109.1	57536.5	73662.8	74237.1	60114.9	74737.7		0.578417
Aminoadipic acid	427920	337849	196935	175230	292520	273530	276646	316160		0.580109
creatine	2.92487e+07	2.20089e+07	1.78597e+07	1.45043e+07	2.90635e+07	2.70035e+07	2.6568e+07	2.79175e+07		0.600039
alanine	1.05902e+07	7.35339e+06	5.66672e+06	4.10424e+06	8.46646e+06	8.83312e+06	6.28696e+06	6.66578e+06		0.608202
p-aminobenzoate	361926	315411	268912	169779	378959	402111	336249	358694		0.611175
2-ketohaxanoic acid	1.06148e+06	611300	281074	281837	224126	316325	286434	235565		0.617401
shikimate	435332	540458	398682	237050	978486	382096	343417	404467		0.618365
thiamine-phosphate	48624.1	19832.5	11513.2	12255.7	18814.2	14105.1	7314.78	6273.81		0.620249
Glycerophosphocholine	3.70493e+07	3.74451e+07	2.23631e+07	2.08586e+07	3.30334e+07	3.09425e+07	3.90226e+07	3.03477e+07		0.623868
pyridoxine	2.56279e+06	3.64148e+06	2.61972e+06	1.37003e+06	5.60495e+06	2.66585e+06	1.9633e+06	2.61908e+06		0.628062
phenylpyruvate	9388.71	8374.01	5448.08	7232.56	14602	N/A	7883.85	11006.4		0.618507
adenosine 5-phosphosulfate	6793.14	29278.7	19341.5	15692.6	26658.6	31365.6	18817.6	53317.5		0.632266
pantothenate	270868	275451	154300	179702	283043	266026	241921	246875		0.632506
glutathione disulfide-posi	578602	392429	312574	273489	431222	478837	447952	447456		0.633241
Citraconic acid	3.66243e+06	2.48131e+06	1.16443e+06	1.02867e+06	924427	1.18608e+06	1.06438e+06	1.04179e+06		0.635043
xanthosine-5-phosphate	10978.7	12053.5	5226.65	4180.71	N/A	3657.01	4180.71	N/A		0.609484
DL-Pipecolic acid	9.80678e+06	5.74424e+06	4.972e+06	3.42678e+06	5.63486e+06	6.13383e+06	6.20488e+06	5.42636e+06		0.646874
Ng,NG-dimethyl-L-arginine	126379	158313	90639.5	100432	242503	168829	80604.6	102344		0.652141
2-Isopropylmalic acid	950436	638685	460319	553315	644048	872760	839812	712179		0.652845
2-Aminooctanoic acid	571847	426536	444361	299013	718995	629897	568171	495666		0.653782
glucose-6-phosphate	160929	106074	147388	77822.7	191371	264090	130189	174082		0.658038
glucose-1-phosphate	280761	338805	215323	224399	268557	345740	245241	489324		0.670162
hydroxyproline	268689	197286	178098	136386	289563	239364	218479	179809		0.677187
serine	4.6241e+06	3.97132e+06	3.23238e+06	2.1808e+06	3.98196e+06	4.257e+06	2.97441e+06	3.8719e+06		0.685771
taurine	4.02119e+07	2.48028e+07	1.98687e+07	1.77005e+07	2.17048e+07	2.65369e+07	2.33745e+07	2.76343e+07		0.686132
dTMP-nega	42317	28776.1	24039.1	15681.6	28457.8	26387.6	29793.8	16790.6		0.690703
riboflavin	6272.82	8886.52	5211.64	5246.45	8361.37	7316.67	N/A	7316.91		0.68525
Acetylcarnitine DL	6.41764e+06	3.39822e+06	2.90605e+06	1.58833e+06	1.92852e+06	2.67136e+06	1.84183e+06	2.58713e+06		0.715486
glutamate	2.25192e+07	1.56909e+07	1.32741e+07	1.13181e+07	1.53816e+07	1.73314e+07	1.38107e+07	1.63957e+07		0.729525
glutathione disulfide-nega	5.87473e+06	5.23488e+06	4.7723e+06	4.10501e+06	6.13732e+06	7.3866e+06	6.19615e+06	5.65993e+06		0.72985
FAD	4182.03	N/A	7316.82	3136.12	10454.8	6271.05	8885.03	6274.23		0.724547
deoxyribose-phosphate	328175	220438	185718	171399	294929	230358	175910	166563		0.756403
Hydroxyphenylacetic acid	203156	184658	112550	164455	218602	181283	158111	152334		0.756743
tryptophan	1.60322e+06	1.29159e+06	1.18288e+06	823293	1.74232e+06	1.18457e+06	879157	1.18788e+06		0.762925
N6-Acetyl-L-lysine	228030	235849	243974	209084	479230	472234	179670	177578		0.766773
threonine	8.25784e+06	6.33332e+06	5.96467e+06	5.09045e+06	8.42994e+06	7.54577e+06	5.95231e+06	6.37465e+06		0.773196
N-acetyl-glutamate	29258.6	17288.6	22433.5	19374.9	27957.3	39625.3	25968	20350.4		0.781718
allantoin	383372	462941	386354	229911	591500	383984	249013	287999		0.783783
aconitate	500679	362225	229227	211564	241803	219318	207804	148180		0.787122
Thiamine pyrophosphate	457264	349954	220028	229416	213663	236470	213407	241068		0.787656
xanthine	949870	1.14242e+06	922998	724260	1.62784e+06	956563	780872	773485		0.793088
biotin	6852.67	25026.9	18260.9	63536.7	66325.1	54995.2	59123.4	93913.2		0.801317
cholesteryl sulfate	925002	969680	921145	742846	1.35953e+06	857839	844869	1.26516e+06		0.8023
dCDP-nega	13598.4	19368.6	10452.6	12543.6	13592.3	17788.9	4705.75	16727.6		0.804238
N-carbamoyl-L-aspartate	7841.34	6270.64	5748.8	N/A	6794.85	7841.13	5750.39	7317.23		0.824879
Uric acid	86070	146514	99606	97578.5	169116	126126	109080	97895.3		0.805053
Phenylpropiolic acid	565080	543801	351428	379678	461238	428362	341378	383829		0.805275
lysine	530154	827799	490991	431496	425796	594515	485305	563844		0.807449
acetoacetate	479721	312092	183659	302964	289092	267313	174494	278978		0.810277
nicotinate	69370	69550.4	73595.7	82088.2	102454	105854	88308.6	139773		0.811826
indole	160310	120580	124344	97698.7	154064	130579	113486	128591		0.824814
4-aminobutyrate	74690.6	54303.2	54215.3	43384.1	57741.6	57944.2	54880.8	54240.6		0.827578
putrescine	13415.9	27811.6	14634.9	12361.5	18706.3	16682	12119.3	8525.05		0.832707
Pyroglutamic acid	87066.7	81921.9	81607	40656.3	69824	64751.2	51556.1	83958.4		0.835363
carnitine	1.61664e+07	1.47229e+07	1.36077e+07	1.04357e+07	1.37958e+07	1.26659e+07	1.38129e+07	1.50371e+07		0.836767
lactate	2.74594e+07	2.80034e+07	2.4043e+07	1.88412e+07	3.03488e+07	2.59911e+07	2.04428e+07	2.12218e+07		0.838307
1-Methyl-Histidine	577641	489121	504893	365035	739329	454697	394783	444706		0.84179
2-oxobutanoate	424390	278938	285903	198703	195846	257371	270265	280498		0.851527
Methylcysteine	393883	299654	360185	289110	486868	429949	372636	297771		0.854051
Indoleacrylic acid	120815	126784	132299	92562	194792	114013	103086	128488		0.856092
dUMP-nega	15162.1	5236.75	7318.35	10977.1	8886.83	18832.4	6206.13	8416.61		0.874811
folate	43905.7	64292.1	62202.4	33971.8	92517.4	53852.6	33453.2	40770.9		0.877524
homocysteine	22996.9	9921.24	12541	19339.4	15675.9	18818.4	20957.3	20363.8		0.879591
deoxyadenosine	N/A	5209.1	3118.81	4703.77	N/A	3125.38	N/A	5360.37		0.856808
Pyrophosphate	1.8231e+07	2.33018e+07	2.17698e+07	1.9484e+07	2.75506e+07	2.26378e+07	2.28993e+07	2.5246e+07		0.884853
glutamine	2.01796e+07	1.94729e+07	1.71108e+07	1.42366e+07	2.01496e+07	1.43395e+07	1.42619e+07	1.6382e+07		0.897474
myo-inositol	157056	214521	198846	158263	268998	185566	145428	206113		0.909692
valine	693718	491603	578626	385407	761570	537107	332011	357645		0.911284
phenylalanine	1.09444e+07	9.7748e+06	9.73311e+06	7.43788e+06	1.18246e+07	8.5793e+06	7.27617e+06	8.05582e+06		0.912458
histidine	5.57426e+06	5.9215e+06	6.25152e+06	4.21114e+06	7.67539e+06	4.84238e+06	4.89605e+06	5.47418e+06		0.912872
methionine	1.11264e+06	1.02644e+06	1.15902e+06	709142	1.23405e+06	998472	743049	984168		0.918944
acetylphosphate	1.20172e+06	1.29226e+06	1.14789e+06	952149	1.24348e+06	970257	1.0162e+06	1.11811e+06		0.920797
Xanthurenic acid	460354	466230	496680	317150	422365	470502	401195	412777		0.927117
tyrosine	1.66785e+06	1.35517e+06	1.60652e+06	1.05203e+06	1.9629e+06	1.1082e+06	1.25525e+06	1.19235e+06		0.93373
hydroxyphenylpyruvate	246461	335396	355350	237178	478578	306496	216852	311829		0.937737
purine	163529	153937	160060	109543	184051	109354	121022	126594		0.942136
betaine	1.19407e+07	8.30909e+06	1.10932e+07	7.96863e+06	1.07212e+07	1.04431e+07	8.8165e+06	1.03346e+07		0.944198
Phenyllactic acid	390729	332846	374707	254297	390267	318161	278134	259740		0.957934
citrate-isocitrate	1.00684e+07	1.0118e+07	7.65501e+06	5.27213e+06	5.80593e+06	4.94226e+06	4.6846e+06	4.63314e+06		0.963458
cytosine	79447.4	86038.3	84120.3	60660.6	90011.6	58559.2	56478.7	75957.5		0.972788
p-hydroxybenzoate	2.15122e+06	1.7012e+06	1.99813e+06	1.70971e+06	2.31927e+06	1.78708e+06	1.6234e+06	1.80802e+06		0.976588
2,3-dihydroxybenzoic acid	319437	499410	492690	446449	481310	417060	638611	524429		0.978182
ornithine	202152	202873	183381	155101	258451	125974	116681	129486		0.980524
Kynurenine	49657.3	22355.9	28224.4	19861.5	25091.3	16203.4	14091.1	17249.9		0.997295
Deoxycholic acid	N/A	N/A	N/A	4704.44	N/A	N/A	N/A	N/A		#DIV/0!
FMN	N/A	N/A	N/A	3658.52	N/A	N/A	N/A	N/A		#DIV/0!
acadesine	N/A	N/A	N/A	5749.02	N/A	N/A	N/A	N/A		#DIV/0!
D-glucosamine-1-phosphate	N/A	N/A	7318.98	N/A	N/A	N/A	N/A	N/A		#DIV/0!
aminoimidazole carboxamide ribonucleotide	N/A	N/A	6271.02	7840.09	N/A	N/A	N/A	N/A		#DIV/0!
glyoxylate	46531.2	55146.1	69133.6	42416.1	81124	49616.4	42924.5	58292.8		1.00304
leucine-isoleucine	3.53745e+07	3.313e+07	3.87612e+07	2.38923e+07	3.56849e+07	3.17638e+07	2.39815e+07	2.68463e+07		1.00631
N-acetyl spermidine	38155.8	4146.49	14087	N/A	10435.3	18817.8	3907.44	8362.83		1.00831
betaine aldehyde	133927	89172.2	145057	81989.8	108655	117106	113543	111710		1.01042
AMP	1.37078e+06	1.39324e+06	1.75761e+06	1.35111e+06	1.52715e+06	1.35522e+06	1.22986e+06	2.34815e+06		1.01103
guanine	N/A	5534.18	7830.64	6537.44	4912.4	6796.47	13829.2	4316.85		1.01501
Creatinine	849282	616230	758891	728083	532092	853014	747431	796572		1.01509
a-ketoglutarate	1.18514e+06	1.02744e+06	1.15011e+06	914534	1.16661e+06	1.07474e+06	731440	872000		1.02254
3-methylphenylacetic acid	704284	518431	654772	597558	674840	630623	552436	579128		1.02657
dephospho-CoA-posi	N/A	N/A	5226.58	3658.49	N/A	N/A	4180.79	N/A		1.0626
deoxyinosine	6579.24	N/A	6785.47	4193.61	N/A	N/A	3648.78	N/A		1.07343
succinate	2.55851e+06	2.59764e+06	2.9701e+06	2.34745e+06	2.62449e+06	2.68355e+06	2.32737e+06	2.42187e+06		1.04859
isocitrate	90856	47008.4	67513.7	37958	37064.1	50728.6	42127.9	28827.5		1.06676
citrate	3.65073e+06	3.32564e+06	3.17028e+06	2.27175e+06	2.30561e+06	1.9877e+06	2.0246e+06	1.96183e+06		1.07013
2-dehydro-D-gluconate	12544.1	12975.2	15157.3	7837.34	15679.9	13067.8	4185.75	5751.61		1.07444
D-glucosamine-6-phosphate	4702.99	N/A	5238.92	4700.72	4180.69	N/A	N/A	N/A		1.11887
Geranyl-PP	54069.6	31672.2	63971	43355.4	61243.3	57247	46056.3	47974.3		1.07952
Methylmalonic acid	3.39332e+06	3.24949e+06	3.88958e+06	3.07054e+06	3.48075e+06	3.44986e+06	2.60371e+06	2.89714e+06		1.09469
4-Pyridoxic acid	62179.5	139825	131162	114308	90060.5	178574	98516.4	103213		1.09525
Nicotinamide ribotide	808155	312762	269709	195651	21331.3	48081.6	25748.8	40764.9		1.11078
Atrolactic acid	36246.8	63929.9	64397.6	56750.3	81747.6	60879.5	52129.1	31141.8		1.1146
coenzyme A-nega	4174.52	N/A	N/A	7840.79	5228.17	10978.9	6794.37	8364.34		1.10308
Maleic acid	4.30848e+06	2.63255e+06	3.8595e+06	3.33852e+06	2.34397e+06	3.62139e+06	3.28792e+06	3.06414e+06		1.12128
dCTP-nega	11497.8	4704.54	N/A	12024.4	8883.96	11993.6	10457.1	17770.2		1.10472
Cellobiose	18340.1	21953.7	28681.3	13572.7	22823.7	10972.3	19385.8	18683		1.1302
fumarate	4.30067e+06	2.53432e+06	3.94034e+06	3.48791e+06	2.74083e+06	3.69908e+06	3.26584e+06	3.0223e+06		1.13912
arginine	3.26258e+06	4.07355e+06	4.53648e+06	2.92754e+06	6.00782e+06	3.38088e+06	655358	2.08136e+06		1.15058
ribose-phosphate	912551	613687	964540	692157	642038	774723	632257	726524		1.15536
quinolinate	67613.7	112139	89473.8	110734	64954.7	118237	80360	68342.3		1.1739
Hydroxyisocaproic acid	183050	214422	188652	208545	284123	41822.7	134537	153319		1.17831
2-keto-isovalerate	3.68504e+06	2.59016e+06	3.71807e+06	3.5006e+06	2.46036e+06	3.4092e+06	3.21131e+06	2.89109e+06		1.18682
aspartate	4.37085e+06	2.15534e+06	3.21781e+06	5.12792e+06	3.48048e+06	4.30549e+06	3.18551e+06	3.57408e+06		1.18819
oxaloacetate	347094	317950	411095	309243	232718	272682	316896	297381		1.21084
Imidazoleacetic acid	8126.34	8410.59	15063.2	12415.8	17844.8	19708.5	6264.62	7518.88		1.21456
malate	1.90868e+07	1.36785e+07	1.7979e+07	1.62918e+07	1.13036e+07	1.55742e+07	1.31182e+07	1.17586e+07		1.21643
inosine	2.61914e+06	1.484e+06	2.38464e+06	1.1821e+06	1.18203e+06	1.7113e+06	1.07511e+06	644719		1.22761
S-ribosyl-L-homocysteine-nega	N/A	7970.62	9685.65	8930.88	N/A	6130.44	N/A	6739.53		1.33992
citrulline	158878	195532	190454	165932	194459	111882	73729.6	112384		1.26249
homoserine	9016.67	7332.77	13438.6	6686.55	8324.74	4653	9888.52	N/A		1.28298
asparagine	297996	160448	180782	184487	95653	100812	94619.8	86777		1.31029
pyruvate	9969.29	11292.1	10266	19405.4	9244.15	12121.1	12815.9	12215.3		1.31565
anthranilate	58858.5	69420	N/A	65534.2	7471.59	54863.5	58927.6	59101.2		1.27398
dihydroxy-acetone-phosphate	2.19902e+06	1.33046e+06	2.43395e+06	1.97509e+06	1.44047e+06	1.80668e+06	1.37912e+06	1.40425e+06		1.38359
orotate	75668	63737.4	N/A	83273.9	92073.9	36806.1	76968.8	28613.7		1.33642
CDP-choline	16205.7	6272.46	15159.8	12021.8	14635.4	12021.4	4704.62	3660.24		1.41818
Kynurenic acid	419345	394464	493352	615115	430096	305861	310963	479047		1.42125
Carbamoyl phosphate	3.5742e+06	2.44062e+06	5.09512e+06	3.54327e+06	2.73453e+06	2.91025e+06	3.32544e+06	3.04459e+06		1.43737
thymine	9724.27	5554.84	11539.4	N/A	15290.2	7028.75	7795.92	4300.14		1.39326
spermidine	137488	71245.6	195702	170435	126124	102832	152650	153312		1.47705
Acetyllysine	135517	137477	313625	157162	173192	220991	177427	104454		1.48817
trehalose-sucrose	192744	382054	265583	223474	181095	92285.7	110023	13142		1.51045
methylnicotinamide	9708.43	8771.69	7685.45	23640	N/A	4025.53	16142.9	N/A		1.62104
Urea	N/A	N/A	29870.5	N/A	N/A	13252.2	N/A	N/A		2.25401
glycolate	18623.8	39003.4	103703	30633.6	18395.6	37527.5	70377.8	50472.1		1.71933
4-phosphopantothenate	5256.17	7662.15	10812.3	17485.7	16166.7	4184.74	N/A	5751.57		1.81298
N-acetyl spermine	10732.4	32395.6	65624	66468.7	23326.6	39372.6	50578.5	61829.4		1.81583
thiamine	N/A	384009	665756	894298	287330	756138	468848	163203		1.8937
hexose-phosphate	6.50447e+06	5.23418e+06	1.13882e+07	1.13621e+07	5.68184e+06	6.19057e+06	5.66679e+06	5.97623e+06		1.93596
2-deoxyglucose-6-phosphate	N/A	N/A	61643.8	N/A	N/A	53221.5	34184.6	6902.8		1.96091
Methionine sulfoxide	42942.9	32406.2	94079.8	79376.1	44424	50170.2	28225.8	53835.7		2.06491
IMP	144793	213743	360122	249654	153727	130782	118264	124262		2.0657
D-glucono-?-lactone-6-phosphate	85542.1	65565.1	156531	95993.6	41609.2	58373.4	68558.3	46797.8		2.06736
S-adenosyl-L-methionine	64376	56459.7	131006	164672	79460.2	67579.7	64294.3	76297.4		2.17162
adenosine	1.08506e+06	272497	1.43655e+06	1.16699e+06	303013	677760	792065	369702		2.23155
orotidine-5-phosphate	4702.79	3131.58	14638.9	N/A	5741.59	8328.28	8264.13	15124.7		1.93922
L-arginino-succinate	41295.2	27740.1	79368.6	43824	18319.6	30316.9	19332.9	19883.2		2.35568
GMP	30115.4	40716.6	139501	102943	43509	49135.4	62112.6	81014.3		2.37222
N-acetyl-glucosamine	N/A	8356.45	109235	74750.8	9941.49	N/A	N/A	N/A		10.055
dTMP	5628.24	16266.8	21726.6	27705.5	9422.01	5755.28	9348.76	6796.74		2.78659
fructose-6-phosphate	405629	321485	1.05712e+06	889067	298889	364183	306334	365451		2.83155
D-glyceraldehdye-3-phosphate	780187	550447	1.93749e+06	1.4149e+06	492395	523284	398920	544611		3.05704
6-phospho-D-gluconate	432362	223694	937709	880496	230143	333341	260363	280208		3.09902
dephospho-CoA-nega	13593.7	8886.98	26659.9	32930.4	4183.83	13068.6	7856.12	8886.58		3.16544
SBP	300805	214356	1.06405e+06	1.04159e+06	197177	361319	260809	328472		3.79864
fructose-1,6-bisphosphate	8.64436e+06	9.32632e+06	4.47642e+07	3.99355e+07	8.31998e+06	1.07223e+07	1.0366e+07	1.14176e+07		4.32166
hypoxanthine	40215.8	100826	309929	201584	40145.5	68603.2	52312.9	26453.6		4.67054
OBP	120706	135200	563067	520580	82365.3	98881.9	103700	120461		4.91587
D-erythrose-4-phosphate	142779	114386	632675	649841	99180.5	125255	125327	124410		5.26097
O8P-O1P	846456	593662	3.34664e+06	3.57051e+06	597566	714502	530404	577675		5.37565
D-sedoheptulose-1-7-phosphate	884939	617206	4.58502e+06	4.15746e+06	654948	819275	567158	631708		6.28167
N-acetyl-glucosamine-1-phosphate	1.28626e+06	988633	8.70222e+06	8.00099e+06	799617	983386	820165	939845		8.613
gluconolactone	11500.4	14124.2	87252.9	86247.7	12021.3	7840.45	6793.09	4124.81		9.22805
D-gluconate	251032	233908	4.44231e+06	4.41413e+06	86214.4	75850.4	61156.4	63765.1		34.4195
Sum of all metabolites	5.74824e+08	4.70892e+08	4.69193e+08	3.87455e+08	5.03478e+08	4.89216e+08	4.3833e+08	4.68263e+08
NAD+ (mean)	925162	525210	140428	125109	2.77109e+06	3.68243e+06	2.87092e+06	2.99166e+06
NADP+ (mean)	46520.1	26660.8	12022	11762	88626.8	87849.6	104799	112382
NMN	808155	312762	269709	195651	21331.3	48081.6	25748.8	40764.9
	NAD+ (mean)	725186	132769	3.22676e+06	2.93129e+06
	NADP+ (mean)	36590.5	11892	88238.2	108591
			24698.4
			592418
		NAD+	-81.6918
		NADP+	-67.4996
